# Building a virtual summer research experience in cancer for high school and early undergraduate students: lessons from the COVID-19 pandemic

**DOI:** 10.1101/2020.11.23.393967

**Authors:** Timothy W Corson, Shannon M Hawkins, Elmer Sanders, Jessica Byram, Leigh-Ann Cruz, Jacob Olson, Emily Speidell, Rose Schnabel, Adhitya Balaji, Osas Ogbeide, Julie Dinh, Amy Hinshaw, Laura Cummings, Vicki Bonds, Harikrishna Nakshatri

**Affiliations:** Indiana University Melvin and Bren Simon Comprehensive Cancer Center, Indiana University, Indianapolis, IN 46202, USA; Department of Ophthalmology, Indiana University School of Medicine, Indianapolis, IN 46202, USA; Department of Obstetrics and Gynecology, Indiana University School of Medicine, Indianapolis, IN 46202, USA; Indiana Clinical and Translational Sciences Institute, Indianapolis, IN 46202, USA; K-12 STEM Program, Indiana University School of Medicine, IN 46202, USA; Department of Anatomy, Cell Biology and Physiology, Indiana University School of Medicine, IN 46202, USA; Riverside High School, Indianapolis, IN 46208, USA; Decatur Central High School, Indianapolis, IN 46221, USA; Indiana University, Bloomington, IN 47405, USA; Lawrence Township Schools, Indianapolis, IN 46226, USA; Herron High School, Indianapolis, IN 46202, USA; Pipeline and Pre-doctoral program, Indiana University School of Medicine, IN 46202, USA; Department of Surgery, Indiana University School of Medicine, Indianapolis, IN 46202, USA; Department of Biochemistry and Molecular Biology, Indianapolis, IN 46202, USA; VA Roudebush Medical Center, Indianapolis, IN 46202, USA

**Keywords:** research education, mentoring, virtual education, pipeline program, curriculum development

## Abstract

**Background:** The COVID-19 pandemic posed a unique challenge for summer research programs in 2020, particularly for programs aimed at hands-on experience for younger trainees. The Indiana University Melvin and Bren Simon Comprehensive Cancer Center supports two pipeline programs, which traditionally immerse high school juniors, seniors, and early undergraduate students from underrepresented populations in science in hands-on projects in cancer biology labs. However, due to social distancing policies during the pandemic and reduction of research operations, these students were not physically allowed on campus. Thus, the authors set out to strategically pivot to a wholly virtual curriculum and evaluate the Virtual Summer Research Experience in Cancer outcomes.

**Methods:** The virtual program included four components: 1. a core science and professional development curriculum led by high school teachers and senior undergraduates; 2. faculty-delivered didactic sessions on cancer science; 3. mentored, virtual research projects with research faculty; and 4. online networking events to encourage vertical mentoring. Outcomes data were measured using an 11-item Research Preparation scale, daily electronic feedback, and structured evaluation and feedback via Zoom weekly.

**Results:** Outcome data suggested high self-reported satisfaction with the virtual program. Outcome data also revealed the importance of coordination between multiple entities for seamless program implementation. This includes the active recruitment and participation of high school teachers and further investment in information technology capabilities of institutions.

**Conclusions:** Findings reveal a path to educate and train high school and early undergraduate students in cancer research when hands-on, in-person training is not feasible. Virtual research experiences are not only useful to engage students during public health crises but can provide an avenue for cancer centers to expand their cancer education footprints to remotely located schools and universities with limited resources to provide such experiences to their students.
