## Additional file 3 for "Building a virtual summer research experience in cancer for high school and early undergraduate students: lessons from the COVID-19 pandemic"

### Sheet: vSREC Final Program
		vSREC Combined Schedule 2020
		IU Simon Comprehensive Cancer Center
	Team Meetings	Common meetings with all interns for delivery of core curriculum and maintain team dynamic
	Mentor Meetings	Most program time is open for trainees to meet with PI Mentors or other members of their labs and work on projects
	Open Office Help Sessions	The Summer Team is available to help with personal, technical, research or any other concern
	LUNCH HOUR	To establish norms, 12-1 is free for students to have lunch with their families, rest their eyes and stretch
	Guest Speakers	The 1pm daily segment is dedicated to hearing from experts in Cancer and other fields
	Network Events	The 1pm Friday segment is dedicated for students to interact with each other and other trainees
SUNDAY	MONDAY, June 8	TUESDAY, June 9	WEDNESDAY, June 10	THURSDAY, June 11	FRIDAY, June 12	SATURDAY
9am	9-10 vSREC Intro Mtg	Intro to CITI Modules, Med Lib Resources	All Interns Mtgs or Focus Groups Meting		vSREC Team Mtg 2	9am
10am	FSP & SRP separate mtgs	Open Office Help Sessions	Open Office Help Sessions		Open Office Help Sessions	10am
11am				Open Office Help Sessions		11am
NOON	LUNCH HOUR	LUNCH HOUR	LUNCH HOUR	LUNCH HOUR	LUNCH HOUR	NOON
1pm	Viruses and Cancer	Cancer 101	BREAK: Time for Independent Study	Cancer Development: Beyond Oncogenes	Network Event with MD and MD-PhD Students	1pm
2pm	Open Office Help Sessions	Introduction to Cancer Topics	Open Office Help Sessions	Open Office Help Sessions		2pm
3pm		Open Office Help Sessions				3pm
4pm	4:30 pm Closure Mtg					4pm
SUNDAY	MONDAY, June 15	TUESDAY, June 16	WEDNESDAY, June 17	THURSDAY, June 18	FRIDAY, June 19	SATURDAY
9am		vSREC Team Mtg 1	All Interns Mtgs or Focus Groups Meting		vSREC Team Mtg 2	9am
10am	Open Office Help Sessions	Open Office Help Sessions	Open Office Help Sessions	Open Office Help Sessions	Open Office Help Sessions	10am
11am						11am
NOON	LUNCH HOUR	LUNCH HOUR	LUNCH HOUR	LUNCH HOUR	LUNCH HOUR	NOON
1pm	Career Pathways & Value of Mentors	Breast Cancer Research	BREAK: Time for Independent Study	Breast Cancer Clinical Advances	Network Event with Undergrads	1pm
2pm	Open Office Help Sessions	Open Office Help Sessions	Open Office Help Sessions	Open Office Help Sessions	Open Office Help Sessions	2pm
3pm						3pm
4pm						4pm
SUNDAY	MONDAY, June 22	TUESDAY, June 23	WEDNESDAY, June 24	THURSDAY, June 25	FRIDAY, June 26	SATURDAY
9am		vSREC Team Mtg 1	All Interns Mtgs or Focus Groups Meting		vSREC Team Mtg 2	9am
10am	Open Office Help Sessions	Open Office Help Sessions	Open Office Help Sessions	Open Office Help Sessions	Open Office Help Sessions	10am
11am						11am
NOON	LUNCH HOUR	LUNCH HOUR	LUNCH HOUR	LUNCH HOUR	LUNCH HOUR	NOON
1pm	Meet Your Immune System!	Pleased to Meet Me: Genes, Germs, and the Curious Forces That Make Us Who We Are	Cancer Immunotherapy	Viruses Are Smart! Structures and Action Mechanisms of Viruses	Network Event with Graduate Students	1pm
2pm						2pm
3pm						3pm
4pm						4pm
SUNDAY	MONDAY, June 29	TUESDAY, June 30	WEDNESDAY, July 1	THURSDAY, July 2	FRIDAY, July 3	SATURDAY
9am		Lung Cancer	All Interns Mtgs or Focus Groups Meting		FEDERAL HOLIDAY	9am
10am	Open Office Help Sessions	Open Office Help Sessions	Open Office Help Sessions	Open Office Help Sessions	INDEPENDENCE DAY	10am
11am					observed	11am
NOON	LUNCH HOUR	LUNCH HOUR	LUNCH HOUR	LUNCH HOUR		NOON
1pm	Life-Work Rhythm: Wellness Advice from a Trauma Surgeon	vSREC Team Mtg 1	Career Journey and Careers in Neuroscience	Translating basic science discoveries into new treatments for cancer patients – lab to biotech company to clinic		1pm
2pm	Open Office Help Sessions	Open Office Help Sessions	Open Office Help Sessions	Open Office Help Sessions	HAVE A GREAT WEEKEND!	2pm
3pm						3pm
4pm						4pm
SUNDAY	MONDAY, July 6	TUESDAY, July 7	WEDNESDAY, July 8	THURSDAY, July 9	FRIDAY, July 10	SATURDAY
9am	Clinical Experience Day:	vSREC Team Mtg 1	All Interns Mtgs or Focus Groups Meting		vSREC Team Mtg 2	9am
10am	From the Bench to the Bedside (clinical trials)	Open Office Help Sessions	Open Office Help Sessions	Open Office Help Sessions	Open Office Help Sessions	10am
11am	HPV Vaccines, Cervical Cancer & Prevention					11am
NOON	LUNCH HOUR	LUNCH HOUR	LUNCH HOUR	LUNCH HOUR	LUNCH HOUR	NOON
1pm		Career Pathways: Scientists in Academia	Career Pathways: Atypical Journey to Medicine and Career in Cardiology	Cancer Prevention and Control: 1) Genetics and Symptom Management, 2) Screenings and Population Health	Break: Time for Independent Study	1pm
2pm	Open Office Help Sessions	Open Office Help Sessions	Open Office Help Sessions			2pm
3pm				Open Office Help Sessions		3pm
4pm						4pm
SUNDAY	MONDAY, July 13	TUESDAY, July 14	WEDNESDAY, July 15	THURSDAY, July 16	FRIDAY, July 17	SATURDAY
9am		vSREC Team Mtg 1	All Interns Mtgs or Focus Groups Meting		vSREC Team Mtg 2	9am
10am	Open Office Help Sessions	Open Office Help Sessions	Open Office Help Sessions	Open Office Help Sessions		10am
11am						11am
NOON	LUNCH HOUR	LUNCH HOUR	LUNCH HOUR	LUNCH HOUR	LUNCH HOUR	NOON
1pm	1-2pm Guest speaker	Patient Advocacy, Interactive Presentation with a Physician and her Patient	Pediatric Cancers and Interventional Neurosurgery	Diversity and Inclusion in Medicine and Health Settings	Final Program Student Presentations	1pm
2pm					1-2:30p vFSP	2pm
3pm					2:30-5p vSRP	3pm
4pm					4:45 Closing Remarks + Farewell	4pm

### Sheet: Daily checkout
Daily Checkout Questions used to monitor student progress and well being
Survey Timestamp
First Name (It is optional to also add your Middle Name)
Last Name
Your preferred email
In which program are you?
In which events or activities did you participate today? (choice=Mentor Zoom 1-1)
In which events or activities did you participate today? (choice=Mentor Lab Group Zoom)
In which events or activities did you participate today? (choice=Staff Summer Team Appointment)
In which events or activities did you participate today? (choice=Guest Speaker)
In which events or activities did you participate today? (choice=Module (CITI, Expand IU, JoVE, Others))
In which events or activities did you participate today? (choice=Independent Study)
In which events or activities did you participate today? (choice=Program Team Meeting)
In which events or activities did you participate today? (choice=Network Event)
In which events or activities did you participate today? (choice=Other)
Mentor Zoom 1:1 Details. Elaborate on your zoom meeting with your mentor. How long was it? Which topics were discussed? If a task was assigned, explain what it is and when it's due.
Mentor Lab Group Zoom Details. Elaborate on your zoom meeting with your mentor lab group. How long was it? Which topics were discussed? If a task was assigned, explain what it is and when it's due.
Appointment with Summer Team Staff member. Who in specific did you meet with? What topics did you cover? What specific tasks were given to you during your appointment?
How would you rate the quality of today's speaker?
Was clear and understandable
Was engaging
Increased my interest in the subject
What did you find most interesting from the guest speaker?
Do you think the speaker was knowledgeable about the topics presented? Please elaborate
What could have the speaker done to make this presentation better? Please provide any feedback that can help this speaker in future presentations.
Module. Which specific module/s did you complete today? Specify if it was on CITI, Expand IU, JoVE, YouTube or provide name of whatever platform the module used. What do you remember most about this module? (If you received a completion certificate, be sure to upload it onto canvas)
How much time today was dedicated to independent study? What did you work on?
Program Team Meeting. What topics do you remember were covered today at your program's team meeting? Who were the main speakers?
Network Event. Overall, what did you enjoy most from this network event? What did you learn? List some of the specific people that you interacted with during this network event and what impacted you the most.
Other Event. Explain what your other event was and what you learned from it.
Give us an idea of how your work day flowed. Did you have any meetings after 5pm? Did you undertake any independent study after 5? Was it related to your mentor assignment or a program assignment?
Work-Life Balance. Discuss the times in which you took breaks, walked away from screen, exercised, etc.. What was a stressful experience today? What was a fun experience today?
What is your plan for tomorrow? When will you meet with your mentor, work independently, attend guest speakers, etc.? The daily agenda will be updated each night around 10pm with the plans for tomorrow.
Next Tuesday at 9 a.m., Drs. Hawkins and Corson will host a 'Cancer 201' Q&A session, to answer YOUR burning questions that have come up this summer. Please come up with at least one question to submit with the Daily CheckOuts over the remainder of this week. Please think broadly: you can ask anything about cancer biology or clinical/social aspects of cancer, any questions coming from the guest l…
Complete?

### Sheet: Cancer 201 questions
Student Generated Questions in Preparation for Cancer 201 Lecture. In preparation for a July 14 talk on Cancer, these questions were provided by students on July 8 and 9, 2020. The creation of categories was done later in order to address all questions thematically. Some questions were deleted for brevity.
Treatments	Basic cancer science	Careers/Resilience	Environmental factors/risk	Psychosocial questions
What makes treating cancer so difficult?	How can proteomics contribute to cancer research?	What made you want to research cancer?	How exactly do environmental factors contribute to cancer?	Does cancer cause any mental health problems?
I want someone to discuss CRISPR and why people are so hesitant to use it.	What types of cancer are linked to identifiable genes based on research to date?	When is a good time to start studying for the MCAT?	What effect does a plant-based diet have on cancer?	Are there any drugs to alter the effects of chemo-brain?
What treatments are there available for bone metastasis and how effective are they?	How can knowing the mutations that cause a patient's cancer shape treatment?	Are there cancer-related rotations in medical school / residency? What are they like?	How exactly do environmental factors contribute to cancer?	What resources are provided to patients to deal emotionally with a cancer diagnosis?
How effective is a mastectomy from preventing recurrence or occurrence of breast cancer?	Does cancer spread from cell to cell, or is it just one cluster of cell multiplying into a tumor?	What is the best major for undergrad when you want to purse an MD or possibly an MD/PhD?	How does diet affect the risk of cancer (besides obesity or being overweight)?	How do the cost and insurance surrounding cancer work in today's society?
How would you go about treating cancer that has generated resistance against chemotherapy?	What is the difference between oncogenes and tumor suppressors?	What degree do you need to become a cancer research scientist, and where are the top cancer research facilities in the US?	What is one thing people should be more informed about regarding cancer.	Since cancer treatments can be so drawn out and intensive who ends up footing the cost in the end? Has the cost ever deterred someone from agreeing to a certain treatment?
What are some novel cancer therapies that you find most intriguing/promising?	How does cancer move from on organ to another?	What are the most important classes to take if you plan to specialize in cancer biology?	What is a cancer that is common, dangerous and not talked about enough?
How far along is research for cancer vaccines and how promising is cancer vaccine research?		When considering a potential career in oncology or other medical practices what would be the takeaways as to working with patient care compared to research and/or research compared to patient care (MD vs. PhD vs. MD, PhD)?	How are moles determined safe or cancerous?
How effective and necessary is chemotherapy, considering the many side effects that are possibly worse than the cancer itself?		Had it ever crossed your minds that, it seems like we would never be able to cure diseases. Just because after something is cured something else appears. How do you overcome these type of negative thoughts? What motivates each of you to be working in the health care?	My question is: Why are men more likely to develop most cancers compared to women?
Which cancers have had the most recent advances in treatment, and which types are still relatively unexplored? Is there a reason for this, for example priority of research based on which type of cancer is most common?		What are the different specialties for cancer clinicians? For example, what is the difference in training and scope of practice between a doctor who does an internal med residency then a hematology /oncology fellowship versus a doctor who did ob/gyn then specialized in gyn cancers?	From a seminar on breast cancer we looked at how differences in tissue composition lead to increased amounts of cancer and increased difficulty in treating such cancer for specific ethnicities. Has a strong link in ethnicity or other population been clearly defined in other cancers and if so what has been done/can we do to maybe implement further preventative measures or diagnostic tests for more…
How does a doctor determine how much time a patient have left to live? Does it depend solely on the Stage it is?
Is there a scientific evidence to suggest that cannabis can be used as cancer treatment. If not, where does that thinking come from.
How do researchers go about finding adequate patients for clinical trials? Do trials usually include multiple stages of cancer or only one as the main focus?
